# *Slc35a2* mosaic knockout impacts cortical development, dendritic arborisation, and neuronal firing in the developing brain

**DOI:** 10.1101/2024.02.18.580216

**Authors:** James Spyrou, Khaing Phyu Aung, Hannah Vanyai, Richard J Leventer, Snezana Maljevic, Paul J Lockhart, Katherine B Howell, Christopher A Reid

## Abstract

**Objective:** Mild malformation of cortical development with oligodendroglial hyperplasia in epilepsy (MOGHE) is an important cause of drug-resistant epilepsy. A significant subset of individuals diagnosed with MOGHE display somatic mosaicism for loss-of-function variants in *SLC35A2*, which encodes the UDP-galactose transporter. We developed a mouse model to investigate the mechanism by which disruption of this transporter leads to a malformation of cortical development.

**Methods:** We used *in utero* electroporation and CRISPR/Cas9 to knockout *Slc35a2* in a subset of layer 2/3 cortical neuronal progenitors in the developing brains of fetal mice to model mosaic expression.

**Results:** Histology of brain tissue in the mosaic *Slc35a2* knockout mice revealed the presence of upper layer-derived cortical neurons in the white matter. In contrast, oligodendrocyte patterning was unchanged. Reconstruction of single filled neurons identified altered dendritic arborisation with *Slc35a2* knockout neurons having increased complexity. Whole-cell electrophysiological recordings revealed that *Slc35a2* knockout neurons display reduced action potential firing and increased afterhyperpolarisation duration compared with control neurons. Mosaic *Slc35a2* knockout mice also exhibited significantly increased epileptiform spiking and increased locomotion.

**Interpretation:** We successfully generated a mouse model of mosaic *Slc35a2* deficiency, which recapitulates features of the human phenotype, including impaired neuronal migration. We show that knockout in layer 2/3 cortical neuron progenitors is sufficient to disrupt neuronal excitability and increase epileptiform activity and hyperactivity in mosaic mice. Our mouse model provides a unique opportunity to investigate the disease mechanism(s) that underpin MOGHE and facilitate the development of precision therapies.
