## Supplemental Table 2 for "*Slc35a2* mosaic knockout impacts cortical development, dendritic arborisation, and neuronal firing in the developing brain"

### Sheet: Table_S2
Mispositioned Neurons
df	t	P
8	5.147	0.0009
Olig2+ Cell Density
df	t	P
5	0.6142	0.566
ECoG Spikes, Swiss
U	P
0	0.0043
ECoG Spikes, C57BL/6J
U	P
0.5	0.0143
Ambulatory Episodes
df	t	P
35	2.361	0.0239
Time Spent Active
df	t	P
35	1.602	0.1182
Average Speed
df	t	P
35	3.448	0.0015
Time in Spent in Centre
df	t	P
35	4.709	<0.0001
Distance Travelled in Centre
df	t	P
35	4.647	<0.0001
Distance Travelled
df	t	P
35	2.214	0.0335
Vertical Counts
df	t	P
35	0.5209	0.6057
Entries into Centre Zone
df	t	P
35	4.231	0.0002
f-I Plot
Source	df	F	P
Interaction	29	2.674	<0.0001
Current Steps	29	286.4	<0.0001
Cells	1	3.433	0.0731
Subject	32	38.67	<0.0001
Residual	928		9.198
Resting Membrane Potential
df	t	P
30.39	0.4504	0.6556
Rheobase
df	t	P
30.95	1.388	0.175
AHP Halfwidth
df	t	P
31.35	3.034	0.0048
Burst Index
df	t	P
19.24	3.173	0.005
Total Dendrite Length
df	t	P
14	2.884	0.012
Number of Branches
df	t	P
14	2.242	0.0417
Number of Primary Dendrites
df	t	P
14	3.467	0.0038
Number of Terminal Dendrites
df	t	P
14	2.43	0.0292
Neuron Soma Area
Source	df	F	P
Treatment	2	3.706	0.0306
Residual	58		1089
Comparison	df	q	Padj
Control / Slc35a2 L2/3	58	1.553	0.5192
Control / Slc35a2 Heterotopic	58	3.85	0.0229
Slc35a2 L2/3 / Heterotopic	58	2.738	0.1378
AP Threshold Voltage
df	t	P
22.62	1.287	0.2109
AP Peak Amplitude
df	t	P
31.71	0.6281	0.5344
AP Rise Time
df	t	P
31.64	1.842	0.0749
AP Halfwidth
df	t	P
30.72	1.223	0.2308
AP Decay Time
df	t	P
31.24	1.068	0.2936
Input Restistance
df	t	P
30.98	0.6743	0.5052
AHP Amplitude
df	t	P
31.37	1.241	0.224
