## Supplemental Table 3 for "*Slc35a2* mosaic knockout impacts cortical development, dendritic arborisation, and neuronal firing in the developing brain"

### Sheet: Table_S3
Amplicon Sequence	Description	Abundance
Control Samples
AGAGGTCCGGAAACGGACGTGATGGATACGGAAGTAGCCTGCTGTTGCCGAGGGGACGGGACGGGCAGATGCCAACATGGCAGCGGTTGGGGTTGGTGGATCTACCG-CTGCGGCCGGGGCTGGGGCTGTGTCCTCGGGCGCGTTGGAACCTGGGTCCACTACAGCG	WT	1
Slc35a2 Mosaic Samples
AGAGGTCCGGAAACGGACGTGATGGATACGGAAGTAGCCTGCTGTTGCCGAGGGGACGGGACGGGCAGATGCCAACATGGCAGCGGTTGGGGTTGGTGGATCTACCG-CTGCGGCCGGGGCTGGGGCTGTGTCCTCGGGCGCGTTGGAACCTGGGTCCACTACAGCG	WT	0.912
AGAGGTCCGGAAACGGACGTGATGGATACGGAAGTAGCCTGCTGTTGCCGAGGGGACGGGACGGGCAGATGCCAACATGGCAGCGGTTGGGGTTGGTGGATCTACC---TGCGGCCGGGGCTGGGGCTGTGTCCTCGGGCGCGTTGGAACCTGGGTCCACTACAGCG	2 bp del	0.032
AGAGGTCCGGAAACGGACGTGATGGATACGGAAGTAGCCTGCTGTTGCCGAGGGGACGGGACGGGCAGATGCCAACATGGCAGCGGTTGGGGTTGGTGGATCTGC-------GGCCGGGGCTGGGGCTGTGTCCTCGGGCGCGTTGGAACCTGGGTCCACTACAGCG	6 bp del	0.018
AGAGGTCCGGAAACGGACGTGATGGATACGGAAGTAGCCTGCTGTTGCCGAGGGGACGGGACGGGCAGATGCCAACATGGCAGCGGTTGGGGTTGGTGGATCTACCGGCTGCGGCCGGGGCTGGGGCTGTGTCCTCGGGCGCGTTGGAACCTGGGTCCACTACAGCG	1 bp add	0.011
AGAGGTCCGGAAACGGACGTGATGGATACGGAAGTAGCCTGCTGTTGCCGAGGGGACGGGACGGGCAGATGCCAACATGGCAGCGGTTGGGGTTGGTGGATCTACC--CTGCGGCCGGGGCTGGGGCTGTGTCCTCGGGCGCGTTGGAACCTGGGTCCACTACAGCG	1 bp del	0.01
AGAGG-------------------------------------------------------------------------------------------------------------CCGGGGCTGGGGCTGTGTCCTCGGGCGCGTTGGAACCTGGGTCCACTACAGCG	108 bp del	0.01
AGAGGTCCGGAAACGGACGTGATGGATACGGAAGTAGCCTGCTGTTGCCGAGGGGACGGGACGGGCAGATGCCAACATGGCAGCGGTTGGGGTTGGTGGATCTAC----TGCGGCCGGGGCTGGGGCTGTGTCCTCGGGCGCGTTGGAACCTGGGTCCACTACAGCG	3 bp del	0.007
Total		0.088
